# A machine learning approach to predict drug-induced autoimmunity using transcriptional data

**DOI:** 10.1101/2023.04.04.533417

**Authors:** Gemma L. Smith, Ieuan G. Walker, Anna Aubareda, Michael A. Chapman

## Abstract

Drug-induced autoimmunity (DIA) is an idiosyncratic adverse drug reaction. Although first reported in the mid-1940’s, the mechanisms underlying DIA remain unclear, and there is little understanding of why it is only associated with some drugs. Because it only occurs in a small number of patients, DIA is not normally detected until a drug has reached the market. We describe an ensemble machine learning approach using transcriptional data to predict DIA. The genes comprising the signature implicate dysregulation of cell cycling or proliferation as part of the mechanism of DIA. This approach could be adapted by pharmaceutical companies as an additional preclinical safety screen, reducing the risk of drugs with the potential to cause autoimmunity reaching the market.
