## Supplementary Table 2 for "A machine learning approach to predict drug-induced autoimmunity using transcriptional data"

### Sheet: top overlaps
Gene set collection		Chemical and genetic perturbations	Reactome	Hallmark	KEGG	Wikipathways	PID	Biocarta
Number in gene set		1625	693	200	125	120	73	18
q-value		1.98e-28	2.46e-16	1.84e-12	1.8e-12	3.39e-12	1.11e-08	1.21e-05
Top gene set		BRCA1 PCC network	Cell cycle	G2M checkpoint	Cell cycle	Cell cycle	E2F transcription factor network	MCM pathway
Gene	CDC6	X	X	X	X	X	X	X
	MCM3	X	X	X	X	X	X	X
	CDC25A	X	X	X	X	X	X
	MYC	X	X	X	X	X	X
	MCM5	X	X	X	X	X		X
	CDC20	X	X	X	X	X
	CDC45	X	X	X	X	X
	PLK1	X	X	X	X	X
	AURKA	X	X	X
	AURKB	X	X	X
	H2AX	X	X	X
	SMC4	X	X	X
	CCNE1	X	X		X	X	X	X
	CDK2	X	X		X	X	X	X
	CCNE2	X	X		X	X	X
	CCNB1	X	X		X	X
	CDK7	X	X		X	X
	YWHAE	X	X		X	X
	DHFR	X	X				X
	RRM2	X	X				X
	TYMS	X	X				X
	ENSA	X	X
	FEN1	X	X
	KNTC1	X	X
	MAPRE1	X	X
	NPM1	X	X
	PSMC3IP	X	X
	SEM1	X	X
	SFI1	X	X
	UBE2N	X	X
	KPNA2	X		X
	SLC7A1	X		X
	SMARCC1	X		X
	SYNCRIP	X		X
	ACAT2	X
	ADSL	X
	AHSA1	X
	ALKBH1	X
	ANKRD26	X
	ATF4	X
	ATP6V1H	X
	BET1	X
	BLK	X
	BTF3	X
	CD96	X
	COX5A	X
	DDX10	X
	EIF4E2	X
	ERCC3	X
	ERH	X
	FAM216A	X
	FDFT1	X
	GMPS	X
	GSR	X
	HLTF	X
	HMGXB4	X
	HSPE1	X
	IFNAR2	X
	INSIG1	X
	LSM1	X
	MEA1	X
	NFYB	X
	NMT1	X
	PAICS	X
	PCLAF	X
	POLG	X
	POP4	X
	RALY	X
	RB1CC1	X
	RMND5A	X
	RNASEH2A	X
	RPL17	X
	RPL36A	X
	SIM1	X
	SMNDC1	X
	SNAPC5	X
	SNW1	X
	SP2	X
	SRM	X
	TAF2	X
	TAF6	X
	TBCE	X
	TM9SF4	X
	TRIM27	X
	UBE2D2	X
	WARS1	X
	CDKN1B		X	X	X	X	X	X
	ATRX		X	X
	FZR1		X		X	X
	MAD1L1		X		X	X
	SKP2		X		X	X
	FBXW11		X
	IST1		X
	NUP58		X
	PPP1CB		X
	PPP6R3		X
	PRKACA		X
	RAB1A		X
	SHQ1		X
	SSNA1		X
	DMD			X
	RASAL2			X
	SUV39H1			X
	SIRT1						X
